# Satellite glial translatome reprograms to favor mitochondrial and vesicular signaling under pelvic pain conditions

**DOI:** 10.64898/2026.11.11.766000

**Authors:** Sathish Kumar Yesupatham, Alyssa Granley, Alison Xiaoqiao Xie

## Abstract

Sensory satellite glial cells actively contribute to inflammatory and neuropathic pain, but their roles in pelvic pain remain unclear. This study examined how the active translating mRNAs in sensory SGCs change during pelvic pain symptoms using translating ribosome affinity purification followed by RNA sequencing (TRAP-seq) in a chronic pelvic pain (CPP) mouse model. Our data showed that SGCs exhibit sex-specific translatome patterns at baseline, which were reprogrammed in CPP conditions under the control of eukaryotic translation initiation factor 4E (*Eif4e*). In CPP conditions, sensory SGCs exhibit increased translation of mitochondrial and vesicular genes and suppression of immune genes in both sexes; an anti-inflammatory cytokine profile was detected in female pelvic sensory ganglia. We are the first to characterize SGC translatome in pelvic pain conditions and to report sex differences in SGC translatome. Our data suggested that mitochondrial and vesicular gene translation in sensory SGCs may be important to afferent hypersensitivity.

**Highlights:**

- TRAP-seq resolves the satellite glial cell translatome in mouse lumbosacral DRG.
- Sensory SGC translatome exhibits sex-specific signatures at baseline.
- Immune-related gene translation in SGCs is suppressed during pelvic pain.
- SGCs increase mitochondrial and vesicular gene translation in CPP condition.
