## Supplemental Table S3 - VEGF-associated translatome differences for "Satellite glial translatome reprograms to favor mitochondrial and vesicular signaling under pelvic pain conditions"

### Sheet: Table S3
gene	direction	log2FoldChange	pvalue	padj	baseMean	chr	biotype
Eif1ad6	UP	2.99438	0.000218028	0.854305	8.90284	12	protein_coding
Klc3	DOWN	-1.43771	0.000254889	0.854305	39.0633	7	protein_coding
Igsf21	UP	0.940099	0.000330702	0.854305	78.3016	4	protein_coding
Lce3a	UP	2.95754	0.00051792	0.854305	17.0759	3	protein_coding
Olfr175	DOWN	-2.76614	0.000527712	0.854305	13.4145	16	protein_coding
Fabp9	UP	3.82874	0.000573963	0.854305	6.901	3	protein_coding
Nmb	UP	1.48868	0.000689176	0.854305	27.1376	7	protein_coding
Synpo2l	DOWN	-0.75736	0.0009721	0.854305	111.818	14	protein_coding
Dpp3	UP	0.696161	0.00116987	0.854305	179.069	19	protein_coding
Krtap9-1	DOWN	-4.77949	0.00121862	0.854305	3.72437	11	protein_coding
Gimap8	UP	0.958266	0.00126825	0.854305	62.3805	6	protein_coding
1700012B09Rik	UP	1.74602	0.00133674	0.854305	24.6358	9	protein_coding
Nelfe	UP	0.872839	0.00140356	0.854305	95.9181	17	protein_coding
AK157302	UP	1.78508	0.00142083	0.854305	19.7957	13	protein_coding
Tspyl1	UP	1.01834	0.00157668	0.854305	210.103	10	protein_coding
Lancl2	UP	1.00823	0.00162295	0.854305	58.5225	6	protein_coding
Eif4ebp3	UP	2.0171	0.00162655	0.854305	12.6242	18	protein_coding
Rspo2	UP	0.848998	0.00163547	0.854305	84.7492	15	protein_coding
Podn	UP	0.713625	0.00170531	0.854305	101.084	4	protein_coding
Fpr3	UP	1.63054	0.00175878	0.854305	20.2578	17	protein_coding
Asic2	UP	0.773313	0.00179174	0.854305	146.821	11	protein_coding
Tssk6	UP	2.29773	0.00179385	0.854305	8.41144	8	protein_coding
Vmn2r87	DOWN	-1.84304	0.00180401	0.854305	16.1327	10	protein_coding
Ugt1a1	UP	2.02258	0.00195054	0.854305	14.0159	1	protein_coding
Ccl21a	UP	2.37741	0.0019596	0.854305	15.3432	4	protein_coding
Trib2	UP	0.832114	0.0019973	0.854305	143.188	12	protein_coding
Olfr1205	UP	1.33927	0.00213827	0.869961	29.5584	2	protein_coding
Dhrs13	UP	1.74409	0.00222865	0.869961	21.4928	11	protein_coding
Rimbp2	UP	0.594732	0.00235014	0.869961	229.689	5	protein_coding
Lipo1	DOWN	-1.36929	0.00237126	0.869961	19.0964	19	protein_coding
Anapc2	UP	0.761924	0.00238987	0.869961	235.671	2	protein_coding
Ephx3	DOWN	-1.01354	0.00240242	0.869961	50.1654	17	protein_coding
Ppp1r14d	DOWN	-1.23058	0.00254387	0.887894	38.2092	2	protein_coding
Gfap	UP	1.09441	0.00264021	0.887894	231.644	11	protein_coding
Mns1	UP	0.764626	0.00264284	0.887894	96.484	9	protein_coding
Ddit4	UP	0.977192	0.00268482	0.887894	170.594	10	protein_coding
Nhlh1	DOWN	-1.33643	0.00269183	0.887894	28.4188	1	protein_coding
Vmn1r69	DOWN	-0.951751	0.00273723	0.887894	47.1157	7	protein_coding
Ing4	DOWN	-1.48323	0.00274492	0.887894	24.7598	6	protein_coding
Gstcd	DOWN	-0.821691	0.00282819	0.893951	83.3636	3	protein_coding
Vps37d	UP	1.58213	0.00306266	0.92003	22.3172	5	protein_coding
Mpeg1	DOWN	-1.42469	0.00328295	0.945328	40.2547	19	protein_coding
Rhof	DOWN	-0.898261	0.00330566	0.945328	62.6112	5	protein_coding
Defb35	UP	1.83624	0.00339057	0.956236	16.0391	8	protein_coding
Fus	UP	0.670865	0.00352459	0.983916	209.061	7	protein_coding
Olfr917	DOWN	-3.48189	0.00372116	0.984106	5.28142	9	protein_coding
Olfr427	UP	1.16003	0.00378061	0.984106	34.9141	1	protein_coding
Fance	DOWN	-0.957935	0.00384379	0.984106	44.7808	17	protein_coding
Cope	UP	0.881392	0.00385492	0.984106	88.3933	8	protein_coding
Car3	DOWN	-1.00518	0.00395283	0.984106	47.3837	3	protein_coding
Olfr104-ps	DOWN	-1.91351	0.00403585	0.984106	16.6431	17	protein_coding
Klhl9	UP	1.19849	0.00409592	0.984106	39.8524	4	protein_coding
Ulbp1	DOWN	-0.747014	0.00417545	0.984106	88.4422	10	protein_coding
Snx17	UP	0.808795	0.00421596	0.984106	87.8752	5	protein_coding
Ear2	UP	1.6225	0.00423918	0.984106	22.0714	14	protein_coding
4930563E22Rik	UP	1.20049	0.00429018	0.984106	25.1105	11	protein_coding
Kdsr	UP	0.618535	0.00430554	0.984106	119.849	1	protein_coding
Ifnl2	UP	2.21655	0.00433318	0.984106	8.19882	7	protein_coding
Aebp1	UP	0.839591	0.00434003	0.984106	210.049	11	protein_coding
Tas2r120	UP	3.05537	0.00464211	0.998981	6.4969	6	protein_coding
Cyp4b1	UP	0.731425	0.00474719	0.998981	70.6818	4	protein_coding
Ap4m1	UP	0.843738	0.00476241	0.998981	56.0588	5	protein_coding
Zfp110	UP	0.770529	0.00481942	0.998981	79.6839	7	protein_coding
Hoxb3	DOWN	-1.10155	0.0049212	0.998981	38.205	11	protein_coding
Aldh1a1	UP	0.72185	0.00492858	0.998981	100.67	19	protein_coding
Mep1b	DOWN	-0.769327	0.00501202	0.998981	73.2016	18	protein_coding
Trim60	DOWN	-1.03018	0.0050718	0.998981	31.9856	8	protein_coding
Mmp3	DOWN	-1.63965	0.00512523	0.998981	20.5325	9	protein_coding
Mrpl39	DOWN	-0.913969	0.00523038	0.998981	47.758	16	protein_coding
AAdacl4fm3	UP	1.82218	0.00555428	0.998981	15.8233	4	protein_coding
Myoz3	DOWN	-0.745256	0.00556195	0.998981	71.0132	18	protein_coding
Cystm1	UP	0.911335	0.00571171	0.998981	83.606	18	protein_coding
Rogdi	UP	0.788455	0.00586858	0.998981	68.7128	16	protein_coding
Mfsd1	UP	0.71926	0.00587412	0.998981	84.3784	3	protein_coding
Vmn1r216	DOWN	-1.37391	0.00594148	0.998981	22.8308	13	protein_coding
Ccr4	DOWN	-0.977291	0.00606231	0.998981	37.4075	9	protein_coding
Gm6370	UP	2.77216	0.00613054	0.998981	10.6238	5	protein_coding
Ifi206	DOWN	-1.21832	0.00615454	0.998981	44.1124	1	protein_coding
Rusc2	UP	0.61072	0.00617147	0.998981	345.02	4	protein_coding
Olfr450	DOWN	-1.15027	0.0061764	0.998981	33.9763	6	protein_coding
Lce1b	DOWN	-2.38906	0.00618114	0.998981	9.24447	3	protein_coding
Lsg1	UP	0.609446	0.00642806	0.998981	169.981	16	protein_coding
Ndufa13	UP	1.01728	0.00656197	0.998981	108.003	8	protein_coding
Scgb3a2	DOWN	-1.68077	0.00657424	0.998981	15.2837	18	protein_coding
Cmc2	UP	1.05906	0.00667698	0.998981	68.2099	8	protein_coding
Ptn	UP	0.82149	0.00671081	0.998981	185.449	6	protein_coding
Olfr810	DOWN	-1.04766	0.00684275	0.998981	49.0787	10	protein_coding
Zfp429	DOWN	-1.60478	0.00690802	0.998981	19.9669	13	protein_coding
H2bl1	UP	3.2076	0.00727061	0.998981	5.00773	13	protein_coding
Gm19402	DOWN	-1.84909	0.00727464	0.998981	12.4805	10	protein_coding
Krtap28-10	DOWN	-2.58957	0.00731747	0.998981	11.0567	1	protein_coding
Clec1b	DOWN	-1.0296	0.00740081	0.998981	40.3312	6	protein_coding
Ccdc138	DOWN	-0.864478	0.00747665	0.998981	84.5747	10	protein_coding
Aire	DOWN	-0.793322	0.00750611	0.998981	82.1872	10	protein_coding
Tlcd2	DOWN	-0.949821	0.00777087	0.998981	38.7581	11	protein_coding
Slfn9	DOWN	-0.72667	0.00788728	0.998981	60.7017	11	protein_coding
1600012H06Rik	UP	0.970859	0.0079116	0.998981	45.9117	17	protein_coding
Nsa2	UP	1.31574	0.0079398	0.998981	32.7864	13	protein_coding
Sema4b	UP	0.697531	0.00801525	0.998981	143.325	7	protein_coding
Syce1l	DOWN	-1.1254	0.00823918	0.998981	40.6255	8	protein_coding
Nt5el	UP	1.11875	0.00840696	0.998981	29.1441	13	protein_coding
Arf4	UP	1.17941	0.0084311	0.998981	41.7233	14	protein_coding
Erg28	DOWN	-0.722425	0.00843592	0.998981	77.5111	12	protein_coding
Rbm4	DOWN	-1.83214	0.00853947	0.998981	11.5501	19	protein_coding
Haus3	DOWN	-1.12111	0.00857299	0.998981	40.4004	5	protein_coding
Mrgprg	DOWN	-1.18499	0.00859055	0.998981	27.631	7	protein_coding
Nme5	DOWN	-1.49053	0.00866065	0.998981	17.856	18	protein_coding
Scgb2b2	UP	1.81071	0.00866679	0.998981	13.7438	7	protein_coding
Gp2	UP	0.906817	0.00870968	0.998981	60.5436	7	protein_coding
Slc35f1	UP	0.710463	0.00871612	0.998981	90.0641	10	protein_coding
Use1	UP	0.853666	0.0087654	0.998981	81.989	8	protein_coding
Cnih3	UP	0.850422	0.00885448	0.998981	40.6646	1	protein_coding
Actrt2	UP	1.48044	0.00891301	0.998981	16.496	4	protein_coding
Pik3r2	UP	0.643081	0.00904887	0.998981	168.445	8	protein_coding
Lzts1	UP	0.603994	0.00922832	0.998981	133.974	8	protein_coding
Msantd5	DOWN	-1.06541	0.0093313	0.998981	32.2929	11	protein_coding
Olfr1360	DOWN	-1.89519	0.00970827	0.998981	11.9573	13	protein_coding
Capza3	DOWN	-2.05803	0.00973188	0.998981	11.3504	6	protein_coding
Olfr1181	DOWN	-1.38984	0.00975204	0.998981	30.4138	2	protein_coding
Pcdha1	UP	1.21176	0.0097718	0.998981	21.9356	18	protein_coding
Abcb9	UP	0.607691	0.00999833	0.998981	106.139	5	protein_coding
Oaz2	UP	0.652327	0.0101684	0.998981	130.322	9	protein_coding
Brdt	DOWN	-0.587766	0.0102527	0.998981	98.5549	5	protein_coding
Gdpd1	UP	0.892674	0.0103738	0.998981	49.6303	11	protein_coding
Rab1b	UP	0.912314	0.0103995	0.998981	147.967	19	protein_coding
Tmem120b	DOWN	-0.750979	0.0104474	0.998981	72.8384	5	protein_coding
Bag6	UP	0.626433	0.0105836	0.998981	303.256	17	protein_coding
Fbxw18	UP	0.930354	0.0106411	0.998981	50.9264	9	protein_coding
Ndufaf1	DOWN	-1.04088	0.0108363	0.998981	36.3464	2	protein_coding
Rmdn3	UP	0.795298	0.0109738	0.998981	73.9041	2	protein_coding
Defa30	DOWN	-2.5969	0.0110511	0.998981	7.85202	8	protein_coding
Selplg	DOWN	-0.917564	0.0111159	0.998981	48.8724	5	protein_coding
Ly6k	DOWN	-2.74522	0.0113685	0.998981	5.17067	15	protein_coding
B3galt4	DOWN	-1.4007	0.0113693	0.998981	17.7626	17	protein_coding
4930522H14Rik	UP	1.70944	0.0113793	0.998981	17.1916	4	protein_coding
Bcl2l14	DOWN	-0.811897	0.0114494	0.998981	65.2963	6	protein_coding
Dcaf12	UP	0.693493	0.0114552	0.998981	132.216	4	protein_coding
Krtap10-4	DOWN	-1.95464	0.0114653	0.998981	9.09457	10	protein_coding
Cdkn2b	UP	1.20939	0.0116761	0.998981	27.4805	4	protein_coding
Arglu1	UP	0.6342	0.0116806	0.998981	215.25	8	protein_coding
Brd2	UP	0.60759	0.0117413	0.998981	332.321	17	protein_coding
Tmem65	UP	0.735509	0.0117526	0.998981	120.276	15	protein_coding
1700037C18Rik	DOWN	-0.830945	0.0117948	0.998981	46.0146	16	protein_coding
Glt6d1	DOWN	-1.67257	0.0120015	0.998981	14.6168	2	protein_coding
Chml	UP	0.859644	0.0120497	0.998981	57.8913	1	protein_coding
Cyp2c66	UP	1.31541	0.0120754	0.998981	37.2218	19	protein_coding
Ptpmt1	UP	1.1668	0.0121667	0.998981	22.9225	2	protein_coding
Mterf4	DOWN	-0.879203	0.0121692	0.998981	53.2742	1	protein_coding
Litaf	UP	0.795847	0.0122309	0.998981	127.937	16	protein_coding
Slc25a37	UP	0.654189	0.012325	0.998981	91.208	14	protein_coding
Rcan2	UP	0.643361	0.0123905	0.998981	208.75	17	protein_coding
Got1l1	UP	0.858056	0.0125024	0.998981	44.8909	8	protein_coding
Gm5148	UP	1.07479	0.0125401	0.998981	31.3922	3	protein_coding
Pfdn2	UP	0.910069	0.0125683	0.998981	54.1379	1	protein_coding
Sem1	UP	0.69747	0.0126572	0.998981	118.586	6	protein_coding
Smpd5	UP	0.993399	0.0126636	0.998981	33.0438	15	protein_coding
Vps25	UP	3.51317	0.0126886	0.998981	4.46926	11	protein_coding
Olfr1493-ps1	DOWN	-1.66997	0.0130171	0.998981	21.6617	19	protein_coding
Sgtb	UP	0.899366	0.0130535	0.998981	75.8635	13	protein_coding
Mff	UP	0.686576	0.0131429	0.998981	136.131	1	protein_coding
Ivl	UP	1.06717	0.0131661	0.998981	33.1745	3	protein_coding
Csrp3	DOWN	-1.02874	0.0132518	0.998981	39.491	7	protein_coding
Pgk2	DOWN	-1.50098	0.0132881	0.998981	13.732	17	protein_coding
Fem1a	UP	0.629208	0.0133703	0.998981	128.421	17	protein_coding
Vapa	UP	0.699557	0.0133807	0.998981	138.153	17	protein_coding
4933427D14Rik	DOWN	-2.52848	0.0134509	0.998981	6.19262	11	protein_coding
Rpl41	UP	0.78881	0.0134584	0.998981	257.017	10	protein_coding
Gm7138	DOWN	-2.47979	0.0134844	0.998981	7.77194	10	protein_coding
Tmem86a	UP	0.948343	0.0135141	0.998981	29.6904	7	protein_coding
Dynlt1c	DOWN	-1.50264	0.0135375	0.998981	16.0009	17	protein_coding
Lamp1	UP	0.785221	0.0135914	0.998981	144.928	8	protein_coding
Zfp931	DOWN	-1.78332	0.0136753	0.998981	13.352	2	protein_coding
2310046K23Rik	DOWN	-1.9908	0.0137175	0.998981	8.69578	3	protein_coding
Pianp	UP	0.680907	0.0137237	0.998981	77.754	6	protein_coding
Psmb8	UP	1.03585	0.013818	0.998981	44.1558	17	protein_coding
Olfr1450	DOWN	-0.933062	0.0139629	0.998981	31.8484	19	protein_coding
Vpreb3	DOWN	-1.46862	0.0139857	0.998981	28.2617	10	protein_coding
Prkaa2	UP	0.611136	0.0141781	0.998981	98.9111	4	protein_coding
Nmu	UP	1.07704	0.0141927	0.998981	26.6101	5	protein_coding
Gm21976	DOWN	-0.930176	0.0142153	0.998981	38.1985	13	protein_coding
Sumf2	UP	0.851749	0.0144273	0.998981	59.498	5	protein_coding
Tnfsf14	DOWN	-1.05713	0.014464	0.998981	28.4664	17	protein_coding
Olfr617	DOWN	-1.06057	0.0146784	0.998981	26.2083	7	protein_coding
Ina	UP	0.710744	0.0147685	0.998981	93.0963	19	protein_coding
Myh2	DOWN	-0.773991	0.0149238	0.998981	318.447	11	protein_coding
Tmem234	UP	0.850638	0.0149402	0.998981	90.0255	4	protein_coding
Tmem95	DOWN	-1.17207	0.0151802	0.998981	28.2728	11	protein_coding
Nkx2-5	DOWN	-1.61785	0.015218	0.998981	17.0115	17	protein_coding
Marchf3	DOWN	-0.706698	0.0152797	0.998981	86.4328	18	protein_coding
Stat6	UP	0.606658	0.0153114	0.998981	213.548	10	protein_coding
Exosc4	UP	1.19135	0.0153386	0.998981	25.6655	15	protein_coding
Pip5k1c	UP	0.646763	0.0153651	0.998981	274.598	10	protein_coding
Vps72	UP	0.61531	0.0154167	0.998981	109.065	3	protein_coding
Pllp	UP	1.25067	0.0156848	0.998981	33.4734	8	protein_coding
Adgre1	DOWN	-0.640514	0.0161093	0.998981	86.4886	17	protein_coding
Lgmn	UP	0.709009	0.0161185	0.998981	171.922	12	protein_coding
Ndufs2	UP	0.635298	0.0161784	0.998981	180.597	1	protein_coding
Krt76	UP	0.760749	0.0162241	0.998981	59.5346	15	protein_coding
Dazap2	UP	1.05726	0.0162535	0.998981	61.6802	15	protein_coding
Vmn1r128	UP	2.68097	0.0162675	0.998981	7.65187	7	protein_coding
Olfr1278	DOWN	-0.850161	0.0163542	0.998981	68.8325	2	protein_coding
Plpp6	DOWN	-1.67299	0.0163705	0.998981	24.5388	19	protein_coding
Fam122a	UP	1.47948	0.0163867	0.998981	20.055	19	protein_coding
Sdhaf3	UP	0.715711	0.0164495	0.998981	54.9015	6	protein_coding
Nudt9	UP	0.784456	0.016486	0.998981	95.9858	5	protein_coding
Aftph	UP	0.723158	0.0167777	0.998981	111.735	11	protein_coding
Nt5dc3	UP	0.842158	0.016943	0.998981	91.6464	10	protein_coding
Akr1c12	DOWN	-1.07919	0.0169446	0.998981	27.6868	13	protein_coding
2010003K11Rik	DOWN	-1.28252	0.0170266	0.998981	22.5599	19	protein_coding
Nfu1	UP	0.619454	0.0170652	0.998981	101.072	6	protein_coding
Tomm70a	UP	0.625742	0.0171563	0.998981	165.113	16	protein_coding
H1f4	UP	1.02144	0.0173571	0.998981	53.68	13	protein_coding
Plppr3	DOWN	-0.745091	0.0177788	0.998981	61.0249	10	protein_coding
Plac8l1	DOWN	-1.45379	0.017843	0.998981	16.6187	18	protein_coding
Olfr725	DOWN	-2.1635	0.0178957	0.998981	9.86526	14	protein_coding
Atp5mpl	UP	0.901627	0.0179191	0.998981	50.9629	12	protein_coding
Mybph	UP	1.08781	0.0180857	0.998981	25.0408	1	protein_coding
Ccl9	DOWN	-0.704417	0.0181984	0.998981	65.0449	11	protein_coding
Rdh10	UP	0.812283	0.0183256	0.998981	59.5109	1	protein_coding
Apoc4	UP	0.94113	0.0183573	0.998981	32.2017	7	protein_coding
Bod1	UP	0.778604	0.0183705	0.998981	77.2747	11	protein_coding
Gpr180	UP	0.77848	0.0184141	0.998981	46.6256	14	protein_coding
Muc3a	UP	0.744789	0.0187058	0.998981	70.4678	5	protein_coding
Prss39	DOWN	-0.887014	0.0187284	0.998981	35.9221	1	protein_coding
Tomm34	UP	0.697324	0.0189099	0.998981	90.2516	2	protein_coding
Nat8f5	DOWN	-2.19821	0.0189162	0.998981	9.23853	6	protein_coding
Olfr457	UP	0.945318	0.0191337	0.998981	48.4993	6	protein_coding
1700016H13Rik	UP	1.70732	0.0191605	0.998981	14.312	5	protein_coding
Acyp1	UP	1.61655	0.0191734	0.998981	17.2907	12	protein_coding
Ttc16	DOWN	-0.608736	0.0192208	0.998981	116.082	2	protein_coding
Pramel20	DOWN	-1.6263	0.0192404	0.998981	17.4097	4	protein_coding
Olfr1223	DOWN	-0.865827	0.0195348	0.998981	32.5257	2	protein_coding
Vmn1r210	UP	1.07269	0.0196009	0.998981	30.0112	13	protein_coding
Ckmt2	DOWN	-0.857962	0.019616	0.998981	50.0625	13	protein_coding
Olfr1052	UP	1.72252	0.0196447	0.998981	19.1927	2	protein_coding
Ccdc192	DOWN	-0.937422	0.0197645	0.998981	35.7371	18	protein_coding
Tusc2	UP	0.982689	0.0198279	0.998981	63.1666	9	protein_coding
Sgsh	DOWN	-0.822759	0.0198643	0.998981	66.6358	11	protein_coding
Flywch2	UP	1.36486	0.0199026	0.998981	17.0734	17	protein_coding
Mycn	DOWN	-0.860657	0.0199528	0.998981	52.1595	12	protein_coding
Doc2g	UP	2.10315	0.0199623	0.998981	10.3834	19	protein_coding
Tmed11	DOWN	-2.32409	0.0200086	0.998981	10.0995	5	protein_coding
Dr1	UP	0.852163	0.0202126	0.998981	44.7834	5	protein_coding
Smdt1	UP	1.08537	0.0202765	0.998981	61.3068	15	protein_coding
Vmn1r201	UP	0.837498	0.0205284	0.998981	51.9906	13	protein_coding
Ntrk1	UP	0.675724	0.0206338	0.998981	228.801	3	protein_coding
Lnp1	UP	1.28018	0.0206443	0.998981	20.6399	16	protein_coding
Pkp3	UP	0.766183	0.0208199	0.998981	64.0937	7	protein_coding
Hsf4	UP	0.617602	0.0208692	0.998981	106.493	8	protein_coding
Rap1b	UP	0.795596	0.0208965	0.998981	123.493	10	protein_coding
1700010B08Rik	DOWN	-0.984049	0.0209045	0.998981	38.7059	2	protein_coding
Selenof	UP	0.669839	0.0209328	0.998981	121.904	3	protein_coding
Olfr69	DOWN	-0.976488	0.0209365	0.998981	35.9985	7	protein_coding
Apoh	DOWN	-0.914851	0.0211362	0.998981	43.5643	11	protein_coding
Serinc1	UP	0.765732	0.0211957	0.998981	204.39	10	protein_coding
Gm6133	DOWN	-3.01625	0.0212247	0.998981	4.55126	18	protein_coding
Lamtor3-ps	DOWN	-1.99822	0.02134	0.998981	6.66295	14	protein_coding
Cox5b-ps	UP	1.01019	0.0214292	0.998981	77.752	13	protein_coding
Iqub	UP	0.781477	0.0216474	0.998981	75.6769	6	protein_coding
Sfr1	UP	0.764787	0.0217859	0.998981	102.288	19	protein_coding
Them6	UP	0.846785	0.0219655	0.998981	65.0162	15	protein_coding
Olfr887	DOWN	-0.831887	0.0220749	0.998981	42.4084	9	protein_coding
Gm904	UP	1.17867	0.022135	0.998981	23.197	13	protein_coding
Cdipt	UP	0.622081	0.0221618	0.998981	98.692	7	protein_coding
Tex33	UP	0.821847	0.0222104	0.998981	50.9121	15	protein_coding
Krtap19-5	UP	1.97041	0.0222329	0.998981	8.89195	16	protein_coding
Zfp719	DOWN	-0.668139	0.022265	0.998981	57.5051	7	protein_coding
Mrgpra9	DOWN	-1.31946	0.0224268	0.998981	18.1493	7	protein_coding
Pdia3	UP	0.694133	0.0224717	0.998981	155.815	2	protein_coding
Tmem64	UP	0.83734	0.0224727	0.998981	67.9757	4	protein_coding
Ang	DOWN	-1.83145	0.0225454	0.998981	9.35846	14	protein_coding
Znrf2	UP	0.702664	0.0227075	0.998981	89.6528	6	protein_coding
Gm10229	DOWN	-2.5905	0.022762	0.998981	6.2334	16	protein_coding
Trim38	DOWN	-0.935163	0.0228667	0.998981	45.6646	13	protein_coding
Mpv17	UP	1.21218	0.0230071	0.998981	28.3819	5	protein_coding
Plekhf2	DOWN	-0.975957	0.0230581	0.998981	37.9409	4	protein_coding
Plvap	DOWN	-0.873176	0.0231769	0.998981	31.6997	8	protein_coding
Mgat2	UP	0.738385	0.0232092	0.998981	55.1075	12	protein_coding
Olfr875	DOWN	-1.44932	0.0233469	0.998981	12.9225	9	protein_coding
Rpl35	UP	1.4157	0.0234264	0.998981	21.1616	2	protein_coding
Xndc1	UP	0.818851	0.0234824	0.998981	32.524	7	protein_coding
4930503B20Rik	UP	1.81753	0.0235066	0.998981	11.1691	3	protein_coding
Gm6034	DOWN	-1.70409	0.023537	0.998981	18.0246	17	protein_coding
Elf3	DOWN	-0.753904	0.0236169	0.998981	56.4784	1	protein_coding
Cd300e	UP	0.832062	0.0238001	0.998981	37.9328	11	protein_coding
Shisal2b	UP	1.8429	0.0238303	0.998981	16.8975	13	protein_coding
Zfp954	DOWN	-0.685988	0.0240128	0.998981	69.3503	7	protein_coding
Kcnc4	UP	0.646864	0.024068	0.998981	111.094	3	protein_coding
Lect2	DOWN	-0.901758	0.0241294	0.998981	31.5449	13	protein_coding
Ang2	DOWN	-1.25581	0.0242657	0.998981	16.9913	14	protein_coding
Cst9	DOWN	-1.97528	0.0242666	0.998981	8.07218	2	protein_coding
Gucy2d	UP	0.638743	0.0242808	0.998981	89.3776	7	protein_coding
Gm13272	UP	2.27049	0.0244354	0.998981	9.34339	4	protein_coding
Gm5105	UP	0.929875	0.0244604	0.998981	27.1195	3	protein_coding
Grik1	UP	0.612715	0.0244671	0.998981	315.996	16	protein_coding
Haghl	UP	0.627289	0.0244758	0.998981	72.8127	17	protein_coding
Gm45785	DOWN	-2.37866	0.024547	0.998981	7.47859	7	protein_coding
Ppm1n	UP	0.914086	0.0245606	0.998981	57.4212	7	protein_coding
Septin10	DOWN	-0.746125	0.0246199	0.998981	60.2691	10	protein_coding
Myl2	DOWN	-0.832239	0.0247323	0.998981	48.5481	5	protein_coding
Dynll1	UP	0.747106	0.0248269	0.998981	173.689	5	protein_coding
Gpr3	DOWN	-1.00358	0.0251182	0.998981	24.7066	4	protein_coding
Spata25	UP	0.952746	0.0252621	0.998981	31.6631	2	protein_coding
Tmem258	DOWN	-0.921639	0.0252896	0.998981	40.1271	19	protein_coding
Ube2j1	UP	0.759541	0.025295	0.998981	123.147	4	protein_coding
Kcns3	UP	0.627801	0.0253664	0.998981	88.234	12	protein_coding
Unc5cl	UP	0.637706	0.025465	0.998981	103.301	17	protein_coding
Spp1	UP	0.896043	0.0255341	0.998981	59.4021	5	protein_coding
Irf2bp2	UP	0.872085	0.0256074	0.998981	102.65	8	protein_coding
Gm45844	DOWN	-1.07011	0.0256122	0.998981	36.4914	7	protein_coding
Srsf10	UP	0.664057	0.0256697	0.998981	75.2093	4	protein_coding
Ncdn	UP	0.66448	0.0256801	0.998981	373.232	4	protein_coding
Atp6v1fnb	DOWN	-1.67371	0.025772	0.998981	10.7453	6	protein_coding
Olfr845	DOWN	-1.64369	0.025859	0.998981	14.2432	9	protein_coding
Olfr424	UP	1.26382	0.0258631	0.998981	26.3464	1	protein_coding
Olfr1269	UP	0.779627	0.0258838	0.998981	47.6798	2	protein_coding
Rundc3a	UP	0.598249	0.0259989	0.998981	203.366	11	protein_coding
Selenop	UP	0.824625	0.0260471	0.998981	217.524	15	protein_coding
Bbs12	DOWN	-2.01463	0.0261064	0.998981	7.8758	3	protein_coding
C1ql1	UP	1.44534	0.0261211	0.998981	12.1945	11	protein_coding
Tmem18	DOWN	-0.762688	0.0261955	0.998981	59.055	12	protein_coding
Thbd	UP	0.765367	0.0263209	0.998981	60.1973	2	protein_coding
Bckdhb	UP	0.682225	0.0263459	0.998981	77.7178	9	protein_coding
Cxcl13	DOWN	-1.06093	0.0264497	0.998981	22.419	5	protein_coding
Ccdc85b	UP	0.651057	0.0265055	0.998981	194.046	19	protein_coding
Ucn2	DOWN	-1.40306	0.0266116	0.998981	22.2256	9	protein_coding
Gm14147	DOWN	-0.974607	0.0266438	0.998981	22.4126	2	protein_coding
Sstr2	UP	0.712545	0.0267427	0.998981	42.1925	11	protein_coding
Pkm	UP	0.623357	0.0268429	0.998981	674.589	9	protein_coding
Hnrnpf	DOWN	-1.01064	0.0271916	0.998981	39.5016	6	protein_coding
Cdk2ap2	UP	1.21786	0.027323	0.998981	31.6866	19	protein_coding
Prss1	DOWN	-2.02635	0.0273558	0.998981	8.95765	6	protein_coding
Micall2	UP	0.638188	0.0275339	0.998981	110.619	5	protein_coding
Rab6b	UP	0.640138	0.0276411	0.998981	634.844	9	protein_coding
Rab40b	UP	0.863848	0.0276643	0.998981	29.3316	11	protein_coding
Ttll8	DOWN	-0.65398	0.0276961	0.998981	70.3218	15	protein_coding
Gtf3a	UP	1.03487	0.0277149	0.998981	29.9473	5	protein_coding
Prss34	UP	0.976835	0.0278183	0.998981	41.9164	17	protein_coding
Ces2b	DOWN	-0.798851	0.0279472	0.998981	48.0013	8	protein_coding
Chmp2b	UP	0.700392	0.0283295	0.998981	49.7079	16	protein_coding
Ifna4	DOWN	-1.46217	0.0284953	0.998981	12.3345	4	protein_coding
Mex3d	UP	0.774852	0.0284954	0.998981	73.6619	10	protein_coding
Dhps	UP	0.925236	0.0286422	0.998981	38.5175	8	protein_coding
9530002B09Rik	DOWN	-1.7807	0.0286992	0.998981	8.09466	4	protein_coding
Speer2	DOWN	-0.999044	0.0287155	0.998981	43.3092	16	protein_coding
Olfr589	DOWN	-1.82126	0.0288542	0.998981	10.2967	7	protein_coding
Olfr313	DOWN	-0.65649	0.0288939	0.998981	69.3722	11	protein_coding
Gm4181	DOWN	-1.3815	0.0291671	0.998981	21.4224	14	protein_coding
Tex55	DOWN	-1.01548	0.0291736	0.998981	36.1127	16	protein_coding
Defa39	DOWN	-1.32474	0.0292846	0.998981	17.9407	8	protein_coding
Cox8a	UP	0.690327	0.0293686	0.998981	114.781	19	protein_coding
Chodl	DOWN	-0.812783	0.0294878	0.998981	66.0161	16	protein_coding
Ifna2	UP	1.34349	0.0295168	0.998981	19.4296	4	protein_coding
Dnaja2	UP	0.692501	0.0295834	0.998981	164.758	8	protein_coding
Slc1a6	DOWN	-0.737826	0.0296344	0.998981	54.4624	10	protein_coding
Ccl11	DOWN	-0.877644	0.0296389	0.998981	33.4023	11	protein_coding
Acad12	UP	0.611956	0.029857	0.998981	83.8141	5	protein_coding
Mcam	UP	0.619644	0.0299265	0.998981	136.885	9	protein_coding
Cfap97d2	UP	0.611241	0.0299462	0.998981	87.8163	8	protein_coding
Atp5h	UP	0.704631	0.030166	0.998981	79.0965	11	protein_coding
Lamp5	UP	0.852633	0.0304539	0.998981	48.112	2	protein_coding
Olfr1228	DOWN	-1.07933	0.030481	0.998981	25.8901	2	protein_coding
Ptp4a2	UP	0.607393	0.0306979	0.998981	211.964	4	protein_coding
Prss47	DOWN	-0.846539	0.030721	0.998981	46.6625	13	protein_coding
Pidd1	UP	0.595203	0.0307629	0.998981	62.8788	7	protein_coding
Ing2	UP	0.827988	0.0307825	0.998981	47.4965	8	protein_coding
Tox	DOWN	-0.701334	0.0308001	0.998981	50.6469	4	protein_coding
Phf7	DOWN	-0.592677	0.0309471	0.998981	84.104	14	protein_coding
Arhgdib	DOWN	-0.916508	0.0310809	0.998981	43.003	6	protein_coding
Ankra2	UP	0.673631	0.0311229	0.998981	75.658	13	protein_coding
Mrgprb5	DOWN	-1.47317	0.0312064	0.998981	15.8202	7	protein_coding
Oog1	DOWN	-1.51843	0.0313392	0.998981	14.6662	12	protein_coding
Amn	UP	1.00824	0.0313594	0.998981	32.4543	12	protein_coding
Gmfg	DOWN	-0.672188	0.0314273	0.998981	54.5799	7	protein_coding
Cyp3a11	DOWN	-0.753157	0.0315758	0.998981	61.3382	5	protein_coding
Cipc	UP	0.608307	0.031654	0.998981	147.386	12	protein_coding
Klk7	DOWN	-0.904825	0.0318663	0.998981	29.3214	7	protein_coding
Dse	UP	0.788567	0.0319627	0.998981	51.5647	10	protein_coding
Adh4	DOWN	-0.905669	0.0321467	0.998981	31.3951	3	protein_coding
Gm21190	UP	1.11413	0.0322846	0.998981	28.0983	5	protein_coding
Tor1a	DOWN	-0.71579	0.0324011	0.998981	56.7139	2	protein_coding
Ppp2r2a	UP	0.605709	0.0324445	0.998981	141.412	14	protein_coding
Gm3435	DOWN	-1.60901	0.0324812	0.998981	11.649	17	protein_coding
Ip6k3	UP	0.725701	0.0325136	0.998981	47.1517	17	protein_coding
Vmn2r54	UP	0.874241	0.0325155	0.998981	32.2288	7	protein_coding
4933407L21Rik	DOWN	-0.711917	0.0327045	0.998981	45.0427	1	protein_coding
Nptx1	UP	0.634779	0.032774	0.998981	181.033	11	protein_coding
Gm6401	UP	1.23859	0.032804	0.998981	19.2548	14	protein_coding
Cgrrf1	UP	0.7363	0.0328715	0.998981	67.6365	14	protein_coding
Ptgdr2	UP	0.794207	0.0328952	0.998981	38.2422	19	protein_coding
Gpx4	UP	0.586663	0.0330428	0.998981	79.1744	10	protein_coding
Slco4c1	DOWN	-0.799146	0.0330765	0.998981	47.7293	1	protein_coding
Sult2a1	DOWN	-1.26501	0.0330893	0.998981	15.2389	7	protein_coding
Pard6b	UP	0.796376	0.0330955	0.998981	37.8972	2	protein_coding
Ift20	UP	0.974044	0.0331321	0.998981	46.8029	11	protein_coding
Ankrd7	DOWN	-1.3401	0.0331423	0.998981	17.1595	6	protein_coding
Olfr1232	UP	1.50376	0.0331758	0.998981	15.4224	2	protein_coding
Eef1akmt1	UP	0.91257	0.0333023	0.998981	31.8748	14	protein_coding
Ces5a	UP	0.597997	0.0333401	0.998981	73.6197	8	protein_coding
Klra4	DOWN	-1.07425	0.0335619	0.998981	17.1566	6	protein_coding
Lrrc31	DOWN	-0.734052	0.0336195	0.998981	61.965	3	protein_coding
Gdf9	DOWN	-0.853759	0.0339167	0.998981	39.2935	11	protein_coding
Cldn3	DOWN	-2.09664	0.0339848	0.998981	9.88429	5	protein_coding
Arl4d	DOWN	-1.03588	0.0340206	0.998981	27.9095	11	protein_coding
Cuta	UP	0.620904	0.0340686	0.998981	56.7103	17	protein_coding
Maz	UP	0.602758	0.034171	0.998981	160.201	7	protein_coding
Cxcl3	DOWN	-0.638176	0.0342158	0.998981	49.1119	5	protein_coding
Phf11a	UP	0.803049	0.0344674	0.998981	42.2685	14	protein_coding
Gapdh	DOWN	-0.697954	0.0346655	0.998981	51.5012	6	protein_coding
Gjd4	DOWN	-0.901212	0.0346814	0.998981	31.8796	18	protein_coding
Mxra7	UP	0.616955	0.0347488	0.998981	120.059	11	protein_coding
Atp5e	UP	0.679415	0.0348567	0.998981	136.697	2	protein_coding
Pramel30	DOWN	-0.79288	0.0349868	0.998981	39.5222	4	protein_coding
Odf3l1	DOWN	-0.86125	0.0349929	0.998981	41.0736	9	protein_coding
Gins2	DOWN	-0.848052	0.0350386	0.998981	32.501	8	protein_coding
Trhr2	DOWN	-0.95946	0.0350699	0.998981	27.2488	8	protein_coding
Snw1	UP	0.657403	0.0351188	0.998981	106.867	12	protein_coding
Olfr1110	UP	1.35857	0.0351837	0.998981	14.4275	2	protein_coding
Tmem198b	DOWN	-0.73861	0.035197	0.998981	55.5776	10	protein_coding
Mis18bp1	DOWN	-0.700075	0.0352048	0.998981	59.1681	12	protein_coding
Parl	DOWN	-0.64917	0.035222	0.998981	85.6424	16	protein_coding
Timm23	UP	0.789353	0.0352971	0.998981	36.4328	14	protein_coding
Fam204a	UP	0.710307	0.0355766	0.998981	66.4316	19	protein_coding
Tspan13	UP	0.732586	0.0356219	0.998981	83.1283	12	protein_coding
Sod1	UP	0.721603	0.0357032	0.998981	115.974	16	protein_coding
Nr2f1	UP	0.649139	0.0357642	0.998981	112.616	13	protein_coding
Tmem129	DOWN	-0.695407	0.0358978	0.998981	47.2031	5	protein_coding
Lce1c	DOWN	-1.67781	0.035952	0.998981	9.65815	3	protein_coding
Clca4a	DOWN	-0.897521	0.0359544	0.998981	50.8268	3	protein_coding
Kbtbd11	UP	0.638828	0.0359773	0.998981	108.58	8	protein_coding
Ugt2a3	UP	1.43204	0.0359934	0.998981	12.085	5	protein_coding
Bik	DOWN	-0.833079	0.0360124	0.998981	48.0423	15	protein_coding
Olfr1411	DOWN	-0.894283	0.036066	0.998981	33.9744	1	protein_coding
1700020L13Rik	DOWN	-0.858141	0.0361158	0.998981	33.6097	7	protein_coding
Gm21731	DOWN	-2.29525	0.0361181	0.998981	6.17437	13	protein_coding
Olfr1082	DOWN	-2.07748	0.0362439	0.998981	6.97004	2	protein_coding
Pin1	UP	0.666689	0.0363751	0.998981	77.7199	9	protein_coding
Albfm1	DOWN	-0.812115	0.0363869	0.998981	57.2563	5	protein_coding
Emc4	DOWN	-0.974565	0.0363966	0.998981	32.6855	2	protein_coding
a	DOWN	-0.86066	0.0364613	0.998981	35.897	2	protein_coding
Nop10	DOWN	-1.16218	0.0364685	0.998981	29.3446	2	protein_coding
Tpbgl	UP	0.900987	0.0365396	0.998981	29.7957	7	protein_coding
Olfr146	DOWN	-1.47513	0.0365629	0.998981	16.3294	9	protein_coding
Hddc3	UP	1.82324	0.036574	0.998981	6.82485	7	protein_coding
Eme2	DOWN	-1.45466	0.0366413	0.998981	16.7561	17	protein_coding
Mlf1	UP	1.12797	0.036821	0.998981	32.7002	3	protein_coding
Cd5l	UP	0.673736	0.0369793	0.998981	68.5625	3	protein_coding
Mycl	DOWN	-0.666463	0.0370031	0.998981	64.093	4	protein_coding
Scg5	UP	0.777147	0.0370243	0.998981	75.7619	2	protein_coding
Pgm2l1	UP	0.592194	0.0370275	0.998981	218.469	7	protein_coding
Rhod	DOWN	-1.01037	0.0371307	0.998981	30.2549	19	protein_coding
Casp3	UP	0.877302	0.03728	0.998981	38.2408	8	protein_coding
Rab10	UP	0.59879	0.0374637	0.998981	175.785	12	protein_coding
C1d	UP	0.896078	0.0374747	0.998981	40.204	11	protein_coding
Krtap3-1	UP	2.49815	0.0374816	0.998981	7.75064	11	protein_coding
Prr9	DOWN	-1.48648	0.0375224	0.998981	17.0505	3	protein_coding
Gm609	UP	0.812528	0.0377741	0.998981	33.5137	16	protein_coding
Kcnv2	DOWN	-0.624368	0.03803	0.998981	63.8522	19	protein_coding
Pcbp1	UP	0.612814	0.0380333	0.998981	166.848	6	protein_coding
Taf5l	UP	0.683331	0.0381218	0.998981	68.6682	8	protein_coding
H1f2	UP	0.85589	0.0382254	0.998981	82.9169	13	protein_coding
Tnnc2	DOWN	-1.98321	0.0382279	0.998981	7.75686	2	protein_coding
BC035947	UP	0.702127	0.0383442	0.998981	57.7078	1	protein_coding
Glipr1	DOWN	-1.62211	0.0386275	0.998981	18.7185	10	protein_coding
Adora1	UP	0.610179	0.0388649	0.998981	124.096	1	protein_coding
Mcrip2	UP	0.953033	0.0389616	0.998981	22.9796	17	protein_coding
Dnajc5g	UP	0.588535	0.0390633	0.998981	60.1706	5	protein_coding
Sp6	UP	1.37358	0.03911	0.998981	10.3201	11	protein_coding
Alyref	UP	0.633719	0.0391976	0.998981	67.25	11	protein_coding
Mrps9	UP	0.59951	0.0393179	0.998981	82.8257	1	protein_coding
Gfus	UP	0.618791	0.0394959	0.998981	55.8975	15	protein_coding
Tor1aip1	UP	0.705829	0.0396404	0.998981	100.236	1	protein_coding
Smr2l	DOWN	-1.46688	0.0397341	0.998981	12.4486	5	protein_coding
Mxd3	UP	1.29782	0.0397371	0.998981	20.6764	13	protein_coding
Jmjd8	DOWN	-1.20106	0.0398085	0.998981	31.2501	17	protein_coding
Vmn2r109	DOWN	-1.11753	0.0398506	0.998981	22.4397	17	protein_coding
Hrh4	DOWN	-1.0141	0.0399114	0.998981	23.0776	18	protein_coding
Zfp729a	DOWN	-0.676258	0.0399967	0.998981	78.2407	13	protein_coding
Gnb2	UP	0.725596	0.0400205	0.998981	155.067	5	protein_coding
Rpl9-ps6	UP	1.5353	0.0400482	0.998981	10.9292	19	protein_coding
Bcam	UP	0.659297	0.0401486	0.998981	291.353	7	protein_coding
Cfap97	DOWN	-0.679575	0.0401832	0.998981	55.1723	8	protein_coding
Emc10	UP	0.596956	0.0402978	0.998981	177.976	7	protein_coding
Irf1	DOWN	-0.604644	0.0403938	0.998981	64.7892	11	protein_coding
Ran	UP	0.666913	0.0404247	0.998981	106.826	5	protein_coding
Nipal3	UP	0.600142	0.0404776	0.998981	426.998	4	protein_coding
Ostm1	UP	0.614062	0.0406332	0.998981	84.279	10	protein_coding
Mal2	UP	0.593911	0.040638	0.998981	64.2616	15	protein_coding
Tsg101	DOWN	-0.595595	0.0407586	0.998981	96.731	7	protein_coding
Ap1s3	UP	0.863477	0.0408578	0.998981	32.119	1	protein_coding
Olfr889	UP	0.844165	0.0409974	0.998981	34.2704	9	protein_coding
Inhba	UP	0.778756	0.0410029	0.998981	53.0042	13	protein_coding
Gfra4	UP	0.974696	0.0410173	0.998981	30.342	2	protein_coding
Ceacam5	UP	0.733416	0.0410803	0.998981	45.1129	7	protein_coding
Try5	UP	1.22062	0.0412224	0.998981	30.3097	6	protein_coding
Rhot2	UP	0.593806	0.0414224	0.998981	94.9642	17	protein_coding
Spdye4c	UP	0.87095	0.0416656	0.998981	33.6846	2	protein_coding
Nr2f6	UP	0.982637	0.0418744	0.998981	30.406	8	protein_coding
Nhej1	DOWN	-0.697538	0.04192	0.998981	44.1442	1	protein_coding
Tmie	DOWN	-0.891788	0.0419207	0.998981	40.8173	9	protein_coding
Gm4125	UP	1.63097	0.0419976	0.998981	13.2451	17	protein_coding
Taf7l2	DOWN	-0.884488	0.0423136	0.998981	26.1463	10	protein_coding
Gm10999	UP	1.1555	0.0423404	0.998981	18.4167	8	protein_coding
Vmn2r14	UP	0.651048	0.0424069	0.998981	53.5224	5	protein_coding
Pold4	DOWN	-0.958823	0.0425383	0.998981	26.6682	19	protein_coding
Smco3	UP	1.84262	0.0426906	0.998981	8.01427	6	protein_coding
Olfr986	DOWN	-0.847885	0.0428696	0.998981	42.4589	9	protein_coding
Btbd10	UP	0.599056	0.0428818	0.998981	96.7259	7	protein_coding
Tmem179	UP	0.589335	0.0429301	0.998981	79.987	12	protein_coding
Olfr139	DOWN	-0.88161	0.0429642	0.998981	27.3692	11	protein_coding
Kcnc3	UP	0.618267	0.0429675	0.998981	117.169	7	protein_coding
Gstp1	UP	0.693601	0.043079	0.998981	52.0543	19	protein_coding
Gm17654	DOWN	-0.977007	0.0431726	0.998981	26.985	14	protein_coding
1110032F04Rik	UP	1.07086	0.0433514	0.998981	18.0522	3	protein_coding
Olfr115	DOWN	-1.08118	0.0433657	0.998981	15.3727	17	protein_coding
Defb11	UP	1.74266	0.0433883	0.998981	8.64048	8	protein_coding
Lsm10	UP	1.24142	0.043552	0.998981	14.1571	4	protein_coding
Prss21	DOWN	-0.776554	0.0437455	0.998981	48.3765	17	protein_coding
Pmis2	DOWN	-1.5112	0.0438563	0.998981	16.0865	7	protein_coding
Rbm44	DOWN	-0.630722	0.0443889	0.998981	64.9836	1	protein_coding
Adamts4	UP	0.698336	0.044666	0.998981	91.0673	1	protein_coding
E130114P18Rik	DOWN	-0.700295	0.0447248	0.998981	35.7649	4	protein_coding
Gpr142	UP	0.858385	0.0448645	0.998981	27.7194	11	protein_coding
Mettl21e	DOWN	-0.719362	0.0448885	0.998981	43.2083	1	protein_coding
En1	DOWN	-1.162	0.0448889	0.998981	14.3839	1	protein_coding
Mtpn	UP	0.690782	0.0451595	0.998981	162.238	6	protein_coding
Spink11	UP	1.02427	0.0454022	0.998981	16.6263	18	protein_coding
Fdxacb1	DOWN	-1.2844	0.0455205	0.998981	14.0874	9	protein_coding
Olfr93	DOWN	-0.594653	0.0457535	0.998981	63.1211	17	protein_coding
9930022D16Rik	DOWN	-1.30534	0.0458683	0.998981	16.9018	11	protein_coding
Mup12	DOWN	-1.87088	0.0460761	0.998981	7.77703	4	protein_coding
Tnfaip6	DOWN	-0.866508	0.046403	0.998981	25.9295	2	protein_coding
Shox2	UP	0.682376	0.0464319	0.998981	43.7532	3	protein_coding
Sap18b	UP	1.11325	0.0466487	0.998981	45.7053	8	protein_coding
Gm3250	DOWN	-1.71319	0.0466504	0.998981	13.671	10	protein_coding
Josd1	UP	0.595591	0.0469739	0.998981	73.0223	15	protein_coding
Jmjd7	UP	1.53428	0.0470583	0.998981	15.9547	2	protein_coding
Serpina3c	UP	0.773368	0.0470713	0.998981	53.7503	12	protein_coding
4930556J24Rik	DOWN	-1.87711	0.0470792	0.998981	6.51961	11	protein_coding
Acot7	UP	0.708197	0.0472944	0.998981	167.833	4	protein_coding
Ppm1f	UP	0.606791	0.0473501	0.998981	112.032	16	protein_coding
Rab2b	UP	0.964542	0.0474834	0.998981	31.7812	14	protein_coding
Gm45716	UP	0.734525	0.0478192	0.998981	45.923	11	protein_coding
Olfr1168	DOWN	-1.38327	0.047877	0.998981	11.8988	2	protein_coding
Elof1	UP	0.834683	0.0479499	0.998981	28.8227	9	protein_coding
Ywhaz	UP	0.623127	0.0480217	0.998981	449.641	15	protein_coding
Gm21560	DOWN	-1.24866	0.0482453	0.998981	16.5222	14	protein_coding
Tas2r110	UP	2.25304	0.0484238	0.998981	6.81513	6	protein_coding
Tpp1	UP	0.589583	0.048449	0.998981	106.6	7	protein_coding
Vmn2r5	UP	1.03803	0.0485217	0.998981	19.4832	3	protein_coding
Cox7b2	DOWN	-1.28778	0.0487472	0.998981	21.3068	5	protein_coding
Cpvl	DOWN	-0.633609	0.0487479	0.998981	70.2241	6	protein_coding
Gpr1	UP	0.682692	0.0488246	0.998981	45.1859	1	protein_coding
Prss44	DOWN	-0.731793	0.0488594	0.998981	58.9646	9	protein_coding
Jdp2	UP	0.651819	0.0490763	0.998981	107.294	12	protein_coding
Rsbn1	UP	0.616426	0.0491605	0.998981	71.53	3	protein_coding
Lin28a	DOWN	-0.770626	0.0491827	0.998981	61.3393	4	protein_coding
Foxd4	DOWN	-1.33926	0.0492557	0.998981	13.5984	19	protein_coding
Kifc5b	DOWN	-0.596602	0.0492602	0.998981	58.073	17	protein_coding
Guk1	UP	0.683087	0.0492922	0.998981	99.9171	11	protein_coding
Dsn1	DOWN	-0.636382	0.0493046	0.998981	51.1124	2	protein_coding
Krtap31-1	DOWN	-1.27625	0.0494009	0.998981	11.1493	11	protein_coding
Mcpt8	DOWN	-1.09853	0.0495063	0.998981	20.6049	14	protein_coding
Sting1	DOWN	-0.633381	0.0495652	0.998981	86.3186	18	protein_coding
Cplx3	UP	0.682809	0.049739	0.998981	47.7795	9	protein_coding
Nifk	UP	0.627779	0.049749	0.998981	81.1382	1	protein_coding
