## Supplemental Table S4 - DRG cytokine and chemokine measurements for "Satellite glial translatome reprograms to favor mitochondrial and vesicular signaling under pelvic pain conditions"

### Sheet: Table S4 sample values
Per-sample averaged pg/mL values
Duplicates averaged; negative values and <LLOQ treated as missing. MV4 retained here for transparency.
Sample ID	Group	Eotaxin	G-CSF	GM-CSF	IFNg	IL-1a	IL-1b	IL-2	IL-3	IL-4	IL-5	IL-6	IL-9	IL-10	IL-12 (p40)	IL-12 (p70)	IL-13	IL-17A	KC	MCP-1	MIP-1a	MIP-1b	RANTES	TNF
MN1	Male naïve	43.45	—	—	27.52	—	—	59.555	26	—	—	—	—	29.22	—	455.38	—	10.16	70.41	164.565	—	—	—	187.38
MN2	Male naïve	33.76	—	—	126.045	226.88	—	90.835	76.86	21.9295	33.44	11.85	10.31	335.675	128.96	796.26	—	33.05	246.89	630.345	12.385	—	—	476.465
MN3	Male naïve	77.56	—	—	60.825	—	—	55.375	38.675	—	—	—	—	100.275	—	666.71	—	17.015	127.44	247.71	—	—	—	242.235
MN4	Male naïve	43.84	—	—	87.465	210.175	—	72.96	49.105	—	—	2.67	—	160.24	—	657.265	—	20.145	156.785	356.18	—	—	—	295.94
MN5	Male naïve	46.5	—	—	85.78	—	—	68.97	49.72	—	6.54	—	—	181.97	—	774.32	—	24.43	172.37	390.92	7.71	—	—	302.01
MN6	Male naïve	60.785	—	—	58.77	—	—	66.63	31.39	—	—	4.02	—	101.995	—	512.215	—	17.855	112.585	273.71	—	—	—	232.31
MS1	Male saline	46.2	—	—	36.31	—	—	44.7	21.9	—	—	—	—	—	—	455.37	—	13.32	92.635	116.085	—	—	—	177.91
MS2	Male saline	—	—	—	—	—	—	44.72	7.995	—	—	—	—	—	—	173.575	—	10.91	47.505	—	—	—	—	70.295
MS3	Male saline	15.2	—	—	55.11	—	—	62.565	32.22	6.622	9.08	—	—	107.475	—	451.135	—	17.13	123.93	264.57	—	—	—	223.945
MS4	Male saline	49.32	—	—	—	—	—	41.385	16.235	—	—	—	—	—	—	363.73	—	10.21	87.02	78.65	—	—	—	166.565
MS5	Male saline	67.54	—	—	98.515	199.78	—	65.62	51.285	8.639	9.065	—	—	197.96	34.86	750.81	—	25.445	178.725	381.25	7.89	—	—	327.105
MS6	Male saline	51.3	—	—	64.795	—	—	54.59	39.47	—	—	—	—	138.675	—	682.25	—	20.2	153.51	305.165	—	—	—	247.835
MV1	Male VEGF	36.945	—	—	71.22	—	—	61.785	37.175	—	—	6.63	—	88.16	—	589.975	—	16.465	136.455	253.21	—	—	—	231.31
MV2	Male VEGF	15.67	—	—	63.465	210.41	—	66.925	40.03	6.851	4.03	12.82	—	159.795	—	419.635	—	25.355	143.78	326.69	—	—	—	266.64
MV3	Male VEGF	17.59	—	—	63.2	200.18	—	57.69	31.575	—	—	—	—	135.41	—	524.68	—	18.605	139.7	289.33	—	—	—	235.97
MV4	Male VEGF	—	—	—	—	—	—	14.08	—	—	—	—	—	—	—	—	—	—	—	—	—	—	—	—
MV5	Male VEGF	23.07	—	—	91.385	214.01	—	71.68	42.95	8.458	6.225	—	—	201.02	—	659.405	—	26.46	186.665	387.84	—	—	—	306.245
MV6	Male VEGF	66.87	—	—	10.43	—	—	48.105	19.325	—	—	—	—	—	—	375.085	—	—	53.41	51.04	—	—	—	164.905
FN1	Female naïve	61.135	—	—	—	—	—	33.025	12.83	—	—	—	—	—	—	304.845	—	—	44.675	—	—	—	—	71.71
FN2	Female naïve	70.695	—	—	120.78	231.435	—	90.895	78.925	15.5795	21.535	18.67	14.21	280.07	95.635	873.46	—	36.525	235.135	516.27	14.31	—	335.1	424.58
FN3	Female naïve	86.275	—	—	132.01	238.25	—	79.59	76.12	15.435	18.88	2.14	10.84	247.18	129.27	959.14	—	34.425	224.895	498.725	13.45	—	—	434.905
FN4	Female naïve	237.42	—	—	—	—	—	21.055	—	—	—	—	—	—	—	—	—	—	—	—	—	—	—	—
FN5	Female naïve	33.61	—	—	123.46	248.5	—	90.28	71.32	15.633	23.175	12.815	11.85	281.08	114.95	831.81	—	33.915	264.965	510.855	12.12	—	—	474.38
FN6	Female naïve	8.805	—	—	—	—	—	27.155	8.065	—	—	—	—	—	—	188.505	—	—	—	—	—	—	—	59.86
FS1	Female saline	2.785	—	—	28.675	—	—	41.4	28.575	—	—	—	—	—	—	419.67	—	11.385	87.35	109.05	—	—	—	205.085
FS2	Female saline	56.155	—	—	—	—	—	26.685	13.395	—	—	—	—	—	—	398.92	—	—	33.865	—	—	—	—	157.08
FS3	Female saline	46.23	—	—	63.015	—	—	52.035	34.045	—	—	—	—	106.965	—	612.54	—	18.575	142.635	246.54	—	—	—	238.48
FS4	Female saline	25.68	—	—	77.825	204.605	—	65.09	47.85	—	—	—	—	143.19	—	656.325	—	25.445	155.1	305.815	—	—	—	280.345
FS5	Female saline	19.5	—	—	26.38	—	—	37.21	28.385	—	—	—	—	—	—	548.095	—	10.37	88.005	—	—	—	—	178.805
FS6	Female saline	42.07	—	—	34.59	—	—	42.285	29.57	—	—	—	—	—	—	517.155	—	11.45	96.32	95.585	—	—	—	184.4
FV1	Female VEGF	18.74	—	—	33.15	—	—	39.96	31.25	—	—	—	—	—	—	578.555	—	12.28	87.3	64.295	—	—	—	177.575
FV2	Female VEGF	8.84	—	—	—	—	—	35.53	20.235	—	—	—	—	—	—	308.725	—	—	58.18	30.62	—	—	—	154.63
FV3	Female VEGF	26.675	—	—	31.91	—	—	40.105	22.775	—	—	—	—	—	—	385.6	—	11.34	59.69	126.07	—	—	—	162.38
FV4	Female VEGF	16.625	—	—	41.365	—	—	43.02	24.785	—	—	—	—	106.21	—	540.125	—	14.935	93.26	198.66	—	—	—	227.185
FV5	Female VEGF	59.675	—	—	—	—	—	17.105	—	—	—	—	—	—	—	—	—	—	—	—	—	—	—	—
FV6	Female VEGF	34.72	—	—	—	—	—	17.41	—	—	—	—	—	—	—	—	—	—	—	—	—	—	—	—
FV7	Female VEGF	29.2	—	—	37.35	—	—	48.965	26.185	—	—	—	—	85.45	—	617.51	—	13.49	100.7	95.95	—	—	—	210.135

### Sheet: Table S4 summary
DRG cytokines summary (pg/mL) - MV4 excluded
Rules applied: duplicates averaged first; negative values and <LLOQ treated as missing; MV4 excluded; SD = sample SD (Excel STDEV.S).
Cytokine	Male naïve N	Male naïve Mean	Male naïve SD	Male saline N	Male saline Mean	Male saline SD	Male VEGF N	Male VEGF Mean	Male VEGF SD	Female naïve N	Female naïve Mean	Female naïve SD	Female saline N	Female saline Mean	Female saline SD	Female VEGF N	Female VEGF Mean	Female VEGF SD
Eotaxin	6	50.9825	15.6647	5	45.912	19.0508	5	32.029	21.1803	6	82.99	80.5357	6	32.07	19.6827	7	27.7821	16.5004
G-CSF	0			0			0			0			0			0
GM-CSF	0			0			0			0			0			0
IFNg	6	74.4008	33.4476	4	63.6825	26.0594	5	59.94	29.9596	3	125.417	5.86512	5	46.097	23.0086	4	35.9438	4.29898
IL-1a	2	218.528	11.8122	1	199.78		3	208.2	7.17498	3	239.395	8.58993	1	204.605		0
IL-1b	0			0			0			0			0			0
IL-2	6	69.0542	12.433	6	52.2633	10.2214	5	61.237	9.03798	6	57	33.2395	6	44.1175	13.152	7	34.585	12.5081
IL-3	6	45.2917	18.1103	6	28.1842	15.9197	5	34.211	9.32145	5	49.452	35.7495	6	30.3033	11.0904	5	25.046	4.1279
IL-4	1	21.9295		2	7.6305	1.42623	2	7.6545	1.13632	3	15.5492	0.102426	0			0
IL-5	2	19.99	19.0212	2	9.0725	0.0106066	2	5.1275	1.5521	3	21.1967	2.1674	0			0
IL-6	3	6.18	4.95654	0			2	9.725	4.37699	3	11.2083	8.3813	0			0
IL-9	1	10.31		0			0			3	12.3	1.72948	0			0
IL-10	6	151.562	104.835	3	148.037	45.9632	4	146.096	47.1702	3	269.443	19.2872	2	125.078	25.6149	2	95.83	14.6795
IL-12 (p40)	1	128.96		1	34.86		0			3	113.285	16.8792	0			0
IL-12 (p70)	6	643.692	136.969	6	479.478	211.233	5	513.756	117.506	5	631.552	356.709	6	525.451	102.463	5	486.103	132.568
IL-13	0			0			0			0			0			0
IL-17A	6	20.4425	7.73447	6	16.2025	5.90751	4	21.7213	4.93285	3	34.955	1.38337	5	15.445	6.48067	4	13.0113	1.5554
KC	6	147.747	60.2446	6	113.888	47.8641	5	132.002	48.4318	4	192.417	99.9509	6	100.546	43.6881	5	79.826	19.66
MCP-1	6	343.905	161.711	5	229.144	128.064	5	261.622	127.816	3	508.617	8.98412	4	189.248	103.4	5	103.119	64.167
MIP-1a	2	10.0475	3.30572	1	7.89		0			3	13.2933	1.10337	0			0
MIP-1b	0			0			0			0			0			0
RANTES	0			0			0			1	335.1		0			0
TNF	6	289.39	101.081	6	202.276	86.5048	5	241.014	52.0191	5	293.087	208.37	6	207.366	45.1023	5	186.381	31.1887
