## Supplemental Table S5 - SGC functional gene panel for "Satellite glial translatome reprograms to favor mitochondrial and vesicular signaling under pelvic pain conditions"

### Sheet: Table S5
Functional category	Genes	Treatment p<0.05 & >1.5-fold	Treatment genes	Treatment FDR<0.05	Sex x treatment p<0.05 & >1.5-fold	Interaction genes	Sex x treatment FDR<0.05
Basic maintenance	11	1	Gfap	0	0	-	0
K+ buffering	5	0	-	0	0	-	0
Gap junctions	4	0	-	0	0	-	0
Tight junctions	8	0	-	0	1	Cldn12	0
Neurotransmitter GPCRs	3	0	-	0	0	-	0
Glu-GABA transport & synthesis	15	1	Slc1a6	0	0	-	0
Sensory & nociceptor	11	0	-	0	0	-	0
Purinergic receptors	7	0	-	0	0	-	0
ATP release machinery	8	0	-	0	0	-	0
Adenosine & ecto-ATPases	8	0	-	0	0	-	0
MAPK-NFkB pathway	24	0	-	0	1	Casp1	0
Cytokines & receptors	8	0	-	0	0	-	0
MHC & antigen presentation	11	1	Psmb8	0	0	-	0
TLR-TREM-TLT	9	0	-	0	0	-	0
B-cell compartment	6	0	-	0	0	-	0
